# Genetic basis and evolution of structural color polymorphism in an Australian songbird

**DOI:** 10.1101/2023.09.03.556140

**Authors:** Simon Yung Wa Sin, Fushi Ke, Guoling Chen, Pei-Yu Huang, Erik Enbody, Jordan Karubian, Michael S. Webster, Scott V. Edwards

## Abstract

Island organisms often evolve phenotypes divergent from their mainland counterparts, providing a useful system for studying adaption under differential selection. Some island birds have melanic plumage differing from the color of mainland conspecifics, a trait proposed as an insular adaptation. In the white-winged fairywren (*Malurus leucopterus*), subspecies on two islands have a black nuptial plumage whereas the subspecies on the Australian mainland has a blue nuptial plumage. The black subspecies have a feather nanostructure that could produce a blue structural color, suggesting a blue ancestor. An earlier study proposed independent evolution of melanism on the islands based on the history of subspecies divergence. However, the genetic basis of melanism and the origin of color differentiation in this group are still unknown. Here, we used whole-genomes to investigate the genetic basis of melanism by comparing the blue and black *M. leucopterus* subspecies to identify highly divergent genomic regions. We identified a well-known pigmentation gene *ASIP* and four candidate genes that may contribute to feather nanostructure development. We also detected signatures of a selective sweep in genomic regions containing *ASIP* and *SCUBE2* not in the black subspecies, as predicted by earlier work, but in the blue subspecies, which possesses many derived SNPs in these regions, suggesting that the mainland subspecies has re-evolved a blue plumage from a black ancestor. This re-evolution was likely driven by a pre-existing female preference. Our findings provide new insight into the evolution of plumage coloration in island versus continental populations, and, importantly, we identify candidate genes that likely play roles in the development and evolution of feather structural coloration.
