## Supplementary material for "Genetic basis and evolution of structural color polymorphism in an Australian songbird": Table S2

### Sheet: Sheet1
Table S3. 90 annotated genes identified in 42 divergent genomic regions (exceeding 99.9th percentile) between blue and black Malurus leucopterus subspecies.
Pseudochromosome ID	Scaffold ID	Start position	End position	Genome annotation by MAKER2	Gene ID by functional annotation
chromosome_1	scaffold_18	492799	520326	maker-scaffold_18-augustus-gene-5.5	NECTIN3
chromosome_1	scaffold_18	478572	490558	maker-scaffold_18-augustus-gene-5.4	Unknown
chromosome_1	scaffold_132	123201	131411	maker-scaffold_132-snap-gene-1.13	transmembrane protein 41B TMEM41B
chromosome_1	scaffold_132	259005	268728	maker-scaffold_132-augustus-gene-2.22	Nuclear receptor-interacting protein 3 NRIP3
chromosome_1	scaffold_132	209477	244364	maker-scaffold_132-snap-gene-2.25	Signal peptide, CUB and EGF-like domain-containing protein 2 SCUBE2
chromosome_1	scaffold_132	140025	199945	augustus_masked-scaffold_132-processed-gene-2.0	DENN domain-containing protein 5A DENND5A
chromosome_1	scaffold_132	284755	292285	maker-scaffold_132-augustus-gene-3.10	Transmembrane protein 9B TMEM9B
chromosome_1	scaffold_132	297435	307070	augustus_masked-scaffold_132-processed-gene-3.1	helix loop helix domain ASCL3
chromosome_1	scaffold_132	308402	313339	maker-scaffold_132-augustus-gene-3.12	A kinase (PRKA) interacting protein 1 AKIP1
chromosome_1	scaffold_110	1525802	1611759	maker-scaffold_110-snap-gene-17.14	neurobeachin NBEA
chromosome_1A	scaffold_120	1601509	1605793	maker-scaffold_120-snap-gene-18.27	Alpha-L-arabinofuranosidase B (ABFB) domain OTOGL
chromosome_1A	scaffold_120	1641468	1683433	maker-scaffold_120-snap-gene-18.28	Otogelin-like OTOGL
chromosome_1A	scaffold_120	1585819	1589441	maker-scaffold_120-augustus-gene-18.20	Belongs to the universal ribosomal protein uS9 family RPS16
chromosome_2	scaffold_24	3663670	3678672	maker-scaffold_24-snap-gene-36.21	Centrosomal protein CEP76
chromosome_2	scaffold_24	3678629	3685709	maker-scaffold_24-snap-gene-37.8	assembly chaperone 2 PSMG2
chromosome_2	scaffold_24	3693679	3718930	maker-scaffold_24-augustus-gene-37.7	phosphatase, non-receptor type 2 PTPN2
chromosome_2	scaffold_24	3754130	3809439	maker-scaffold_24-snap-gene-38.13	Centrosomal protein CEP192
chromosome_2	scaffold_24	3739255	3746223	maker-scaffold_24-augustus-gene-38.7	WD domain, G-beta repeat SEH1L
chromosome_3	scaffold_283	582562	612490	maker-scaffold_283-snap-gene-6.8	Thrombospondin C-terminal region THBS2
chromosome_4	scaffold_17	7948943	7960669	maker-scaffold_17-snap-gene-79.12	Ethanolamine-phosphate phospho-lyase ETNPPL
chromosome_4	scaffold_17	8000480	8003250	maker-scaffold_17-augustus-gene-80.12	ribosomal protein L34 RPL34
chromosome_4	scaffold_17	7949511	7996329	snap_masked-scaffold_17-processed-gene-80.3	Oligosaccharyltransferase complex subunit OSTC
chromosome_6	scaffold_48	1515859	1555109	maker-scaffold_48-snap-gene-15.8	annexin A11 ANXA11
chromosome_6	scaffold_48	1538177	1549064	maker-scaffold_48-augustus-gene-15.7	Placenta-specific protein 9 PLAC9
chromosome_6	scaffold_48	1612748	1614256	maker-scaffold_48-augustus-gene-16.16	Homeodomain -
chromosome_6	scaffold_48	1560375	1588661	maker-scaffold_48-augustus-gene-16.15	Pyridoxal-phosphate dependent enzyme -
chromosome_6	scaffold_48	1595640	1600659	maker-scaffold_48-augustus-gene-16.19	Transmembrane protein 254 TMEM254
chromosome_8	scaffold_83	443052	472480	maker-scaffold_83-snap-gene-4.13	Oxysterol-binding protein-related protein 9 isoform X1 OSBPL9
chromosome_8	scaffold_83	349570	395970	maker-scaffold_83-augustus-gene-4.12	epidermal growth factor receptor EPS15
chromosome_8	scaffold_83	500496	509224	maker-scaffold_83-augustus-gene-5.16	Ras-related protein Rab-3B RAB3B
chromosome_8	scaffold_83	473830	497114	maker-scaffold_83-snap-gene-5.18	nardilysin NRD1
chromosome_10	scaffold_81	1368402	1373040	maker-scaffold_81-augustus-gene-13.31	TIMELESS-interacting protein TIPIN
chromosome_10	scaffold_81	1303315	1311153	maker-scaffold_81-augustus-gene-13.27	Lactase-like protein LCTL
chromosome_10	scaffold_81	1324195	1326474	maker-scaffold_81-augustus-gene-13.29	Ribosomal protein L4 RPL4
chromosome_10	scaffold_81	1326839	1328351	maker-scaffold_81-augustus-gene-13.30	small nuclear RNA activating complex, polypeptide 5, 19kDa SNAPC5
chromosome_10	scaffold_81	1321552	1323911	maker-scaffold_81-augustus-gene-13.28	Ribosomal protein L4 RPL4
chromosome_10	scaffold_81	1374130	1388190	maker-scaffold_81-augustus-gene-13.34	DIS3-like exonuclease 1 DIS3L
chromosome_10	scaffold_81	1330998	1361490	maker-scaffold_81-snap-gene-13.40	mitogen-activated protein kinase kinase 1 MAP2K1
chromosome_10	scaffold_81	1312878	1320818	maker-scaffold_81-snap-gene-13.39	Protein zwilch homolog ZWILCH
chromosome_10	scaffold_81	1464911	1468808	maker-scaffold_81-augustus-gene-16.13	skeletal muscle satellite cell proliferation MEGF11
chromosome_16	scaffold_1290	1714	12471	maker-scaffold_1290-snap-gene-0.5	Serine threonine-protein phosphatase 4 catalytic subunit PPP4C
chromosome_16	scaffold_1290	5	1130	maker-scaffold_1290-snap-gene-0.6	nan
chromosome_20	scaffold_285	409518	420947	maker-scaffold_285-augustus-gene-4.11	RNA-binding protein Raly isoform X1 RALY
chromosome_20	scaffold_285	437068	442430	maker-scaffold_285-augustus-gene-4.12	eukaryotic translation initiation factor 2, subunit 2 EIF2S2
chromosome_20	scaffold_285	535142	538388	maker-scaffold_285-augustus-gene-5.27	Agouti-signaling protein ASIP
chromosome_20	scaffold_285	550448	573888	augustus_masked-scaffold_285-processed-gene-5.4	adenosylhomocysteinase AHCY
chromosome_27	scaffold_943	46	436	maker-scaffold_943-augustus-gene-0.3	high voltage-gated calcium channel activity CACNB1
chromosome_27	scaffold_943	5057	5770	maker-scaffold_943-snap-gene-0.5	Dickkopf N-terminal cysteine-rich region -
chromosome_Z	scaffold_107	1498059	1509400	maker-scaffold_107-snap-gene-15.17	casein kinase CSNK1G3
chromosome_Z	scaffold_107	1519715	1521339	maker-scaffold_107-snap-gene-15.18	Casein kinase I isoform CSNK1G3
chromosome_Z	scaffold_107	1498059	1509400	maker-scaffold_107-snap-gene-15.17	casein kinase CSNK1G3
chromosome_Z	scaffold_107	2130766	2141264	maker-scaffold_107-augustus-gene-21.15	zinc finger protein ZNF474
chromosome_Z	scaffold_107	2141307	2151123	maker-scaffold_107-snap-gene-21.18	nan
chromosome_Z	scaffold_107	2185820	2193645	maker-scaffold_107-augustus-gene-22.7	Lysyl oxidase LOX
chromosome_Z	scaffold_107	2203083	2205250	maker-scaffold_107-augustus-gene-22.8	Serum response factor-binding protein 1 SRFBP1
chromosome_Z	scaffold_30	159829	171251	maker-scaffold_30-augustus-gene-2.10	enhancer factor MEF2C
chromosome_Z	scaffold_30	187664	204993	maker-scaffold_30-augustus-gene-2.11	enhancer factor MEF2C
chromosome_Z	scaffold_30	209334	239355	snap_masked-scaffold_30-processed-gene-2.6	enhancer factor 2C MEF2C
chromosome_Z	scaffold_30	844228	846605	maker-scaffold_30-augustus-gene-8.19	Metallo-beta-lactamase domain-containing protein 2 MBLAC2
chromosome_Z	scaffold_30	861145	868064	maker-scaffold_30-snap-gene-8.23	peptidoglycan-binding domain-containing protein 3 LYSMD3
chromosome_Z	scaffold_30	829251	837338	maker-scaffold_30-augustus-gene-8.18	EF-hand domain CETN3
chromosome_Z	scaffold_30	881668	1017849	augustus_masked-scaffold_30-processed-gene-10.0	receptor 98 GPR98
chromosome_Z	scaffold_30	1147795	1157544	maker-scaffold_30-augustus-gene-12.7	G-protein coupled receptor 98-like -
chromosome_Z	scaffold_30	1228129	1237954	maker-scaffold_30-augustus-gene-14.8	Arrestin domain-containing protein 3 ARRDC3
chromosome_Z	scaffold_30	1228129	1237954	maker-scaffold_30-augustus-gene-14.8	Arrestin domain-containing protein 3 ARRDC3
chromosome_Z	scaffold_30	1228129	1237954	maker-scaffold_30-augustus-gene-14.8	Arrestin domain-containing protein 3 ARRDC3
chromosome_Z	scaffold_30	3020857	3037925	maker-scaffold_30-augustus-gene-32.10	Arylsulfatase ARSK
chromosome_Z	scaffold_30	3092558	3116808	maker-scaffold_30-snap-gene-32.15	Proprotein convertase subtilisin kexin type PCSK5
chromosome_Z	scaffold_30	3042602	3064568	maker-scaffold_30-snap-gene-32.14	Proprotein convertase subtilisin kexin type 5-like PCSK5
chromosome_Z	scaffold_30	3380286	3384690	maker-scaffold_30-augustus-gene-33.12	Nicotinamide riboside kinase 1 NMRK1
chromosome_Z	scaffold_30	3363226	3377763	maker-scaffold_30-augustus-gene-33.13	Osteoclast-stimulating factor 1 OSTF1
chromosome_Z	scaffold_30	3389884	3414531	maker-scaffold_30-snap-gene-34.9	N2227 C9orf41
chromosome_Z	scaffold_30	3440129	3500941	maker-scaffold_30-snap-gene-36.12	Transient receptor potential cation channel, subfamily M, member 6 TRPM6
chromosome_Z	scaffold_30	3556809	3564530	maker-scaffold_30-snap-gene-36.16	receptor RORB
chromosome_Z	scaffold_30	3532836	3542467	maker-scaffold_30-augustus-gene-36.10	receptor RORB
chromosome_Z	scaffold_30	6517488	6540589	maker-scaffold_30-snap-gene-65.9	DTW domain-containing protein 2 DTWD2
chromosome_Z	scaffold_30	6576580	6645351	maker-scaffold_30-snap-gene-66.7	RAVE protein 1 C terminal DMXL1
chromosome_Z	scaffold_8	1583698	1628230	maker-scaffold_8-snap-gene-16.6	Solute carrier family 38, member 9 SLC38A9
chromosome_Z	scaffold_8	1680996	1701970	maker-scaffold_8-augustus-gene-17.6	Interleukin-31 receptor subunit alpha IL31RA
chromosome_Z	scaffold_8	1633259	1660436	maker-scaffold_8-snap-gene-17.7	ATP-dependent RNA helicase DDX4 DDX4
chromosome_Z	scaffold_8	6385593	6388538	maker-scaffold_8-snap-gene-63.14	Cyclin B1 CCNB1
chromosome_Z	scaffold_8	6397807	6401642	maker-scaffold_8-snap-gene-64.13	ribosomal protein S36 MRPS36
chromosome_Z	scaffold_8	6405077	6421205	maker-scaffold_8-snap-gene-64.14	Cyclin-dependent kinase 7 CDK7
chromosome_Z	scaffold_8	6434755	6468774	maker-scaffold_8-augustus-gene-65.9	Serine incorporator 5 SERINC5
chromosome_Z	scaffold_8	6482999	6520868	maker-scaffold_8-augustus-gene-65.10	Cartilage oligomeric matrix protein THBS4
chromosome_Z	scaffold_8	6527907	6556189	maker-scaffold_8-snap-gene-66.20	Outer mitochondrial membrane transport complex protein MTX3
chromosome_Z	scaffold_8	9126306	9135497	maker-scaffold_8-augustus-gene-91.18	U3 small nucleolar UTP15
chromosome_Z	scaffold_8	9023546	9102376	maker-scaffold_8-snap-gene-91.22	rho guanine nucleotide exchange factor ARHGEF28
chromosome_Z	scaffold_8	10649998	10713588	maker-scaffold_8-snap-gene-108.8	SWI SNF related, matrix associated, actin dependent regulator of chromatin, subfamily a, member 2 SMARCA2
chromosome_Z	scaffold_8	10741923	10748758	maker-scaffold_8-snap-gene-108.9	SWI SNF related, matrix associated, actin dependent regulator of chromatin, subfamily a, member 2 SMARCA2
