## Supplementary material for "Genetic basis and evolution of structural color polymorphism in an Australian songbird": Table S1

### Sheet: Sheet1
Table S1. Sample collection information for the six species included in this study.
Species name	Individual_ID_in_paper	Seq_data_file_ID	Sample origin *	Museum accession number	Field number	Sampling site	Location	Sampling date	Sex claimed	Sexing PCR	Mate-pair library made for whole-genome assembly	fragment library (220 bp) made	Adapter ID number	Fragment library barcode
Malurus melanocephalus (Red-backed fairywren, RBFW)
M. melanocephalus	23	RBFW_31	MCZ	337456		Queensland, 50 km north of Mackay			Male	Male		Yes	45	ATGTCA
M. melanocephalus	24	RBFW_32	MCZ	335992		Barnett River Gorge, off Gibb River Road, Western Australia			Male	Male		Yes	46	CCGTCC
M. melanocephalus	25	RBFW_33	MCZ	336113		Australia, Northern Territory, Edith Springs Station (4 km East of homestead)			Male	Male		Yes	47	GTAGAG
M. melanocephalus	26	RBFW_34	MCZ	337442		Western Australia, Ellendale Station			Male	Male		Yes	50	GTGGCC
M. melanocephalus	27	RBFW_35	MCZ	337454		Australia, WA, Home Valley Station on Gibb River Road			Male	Male		Yes	51	GTTTCG
M. melanocephalus	28	RBFW_36	MCZ	337465		Australia, Queensland, 226 Billy Can Creek, Hazeldean, Kilcoy			Male	Male		Yes	52	CGTACG
M. melanocephalus	29	RBFW_37	MCZ	337458		Australia, Queensland, 226 Billy Can Creek, Hazeldean, Kilcoy			Male	Male		Yes	53	GAGTGG
M. melanocephalus	30	RBFW_38	MCZ	335965		Western Australia, King Edward River Crossing (Munurra, 7 km off Kalumburu Road, on road to Mitchell Plateau)			Male	Male		Yes	54	GGTAGC
M. melanocephalus	31	RBFW_39	MCZ	337449		WA, Meda Station (on Gibb River Road)			Male	Male		Yes	55	ACTGAT
M. melanocephalus	32	RBFW_40	MCZ	335966		Western Australia, King Edward River Crossing (Munurra, 7 km off Kalumburu Road, on road to Mitchell Plateau)			Male	Male		Yes	56	ATGAGC
M. melanocephalus	33	RBFW_220bp	MCZ	337443		Western Australia, Ellendale Station			Male	Male	Yes	Yes		GCTCAT
Malurus leucopterus (White-winged fairywren, WWFW)
M. leucopterus leuconotus	12	WWFW_41	MCZ	337470		Australia, NSW, Thackeringa Station, 34 km. S. Broken Hill			Male	Male		Yes	57	ATTCCT
M. leucopterus leuconotus	13	WWFW_42	MCZ	337472		Australia, NSW, Thackeringa Station, 34 km. S. Broken Hill			Male	Male		Yes	58	CAAAAG
M. leucopterus leuconotus	22	WWFW_220bp	MCZ	337475		Australia, Queensland, 160 km south of Longreach, Noonbah Station			Male	Male	Yes	Yes		CCATGT
				ABBBS #
M. leucopterus leucopterus	4	WWFW_43	Cornell University	01A-53304	8343	DHI	NEAR THE BLOCK	2019-08-04	Male	Male		Yes	59	CAACTA
M. leucopterus leucopterus	5	WWFW_44	Cornell University	01A-53305	8344	DHI	NEAR THE BLOCK	2019-08-04	Male	Male		Yes	60	CACCGG
M. leucopterus leucopterus	6	WWFW_45	Cornell University	01A-53306	8345	DHI	NEAR THE BLOCK	2019-08-05	Male			Yes	61	CACGAT
M. leucopterus leucopterus	7	WWFW_46	Cornell University	01A-53308	8347	DHI		1949-08-05	U	Male		Yes	62	CACTCA
M. leucopterus leucopterus	8	WWFW_47	Cornell University	01A-53309	8348	DHI	NEAR THE BLOCK	2019-08-05	Male	Male		Yes	63	CAGGCG
M. leucopterus leuconotus	14	WWFW_48	Cornell University	01A-53316	8354	DENHAM		2019-08-13	Male	Male		Yes	64	CATGGC
M. leucopterus leuconotus	15	WWFW_49	Cornell University	01A-53321	8360	DENHAM		2018-08-14	Male	Male		Yes	1	CTCACG
M. leucopterus leuconotus	16	WWFW_50	Cornell University	01A-53327	8366	WHALE BONE	WHALE BONE	2019-08-15	Male	Male		Yes	2	CAGCTT
M. leucopterus leuconotus	17	WWFW_51	Cornell University	01A-53332	8371	HAMELIN POOL	HAMELIN POOL	2019-08-16	Male	Male		Yes	3	CGCTAC
M. leucopterus leuconotus	18	WWFW_52	Cornell University	01A-53343	8382	CARNARVON	CARNARVON	2019-08-18	Male	Male		Yes	4	ATTGTA
M. leucopterus leuconotus	19	WWFW_53	Cornell University	01A-53345	8384	CARNARVON	CARNARVON	2019-08-18	Male	Male		Yes	5	TCCTAG
M. leucopterus leuconotus	20	WWFW_54	Cornell University	01A-53351	8390	BULLARA	BULLARA	2019-08-26	Male	Male		Yes	6	AGATCC
M. leucopterus leuconotus	21	WWFW_55	Cornell University	01A-53356	8395	BULLARA	BULLARA “B”	2019-08-26	Male	Male		Yes	7	TTGTCA
M. leucopterus leucopterus	9	WWFW_56	Cornell University	WWFW 007	from Bob Montgomerie	DHI		Aug-Nov 2000	Male	Male		Yes	8	AGCTTT
M. leucopterus leucopterus	10	WWFW_57	Cornell University	WWFW 016	from Bob Montgomerie	DHI		Aug-Nov 2000	Male	Male		Yes	9	ATCCGC
M. leucopterus leucopterus	11	WWFW_58	Cornell University	WWFW 018	from Bob Montgomerie	DHI		Aug-Nov 2000	Male	Male		Yes	10	CTGAAA
M. leucopterus edouardi	1	WWFW_59	Cornell University	34258		Barrow Island						Yes	11	CTGGCC
M. leucopterus edouardi	2	WWFW_60	Cornell University	34259		Barrow Island						Yes	12	TAATGT
M. leucopterus edouardi	3	WWFW_61	Cornell University	34260		Barrow Island						Yes	13	ATTTCG
Malurus alboscapulatus (White-shouldered fairywren, WSFW)
M. alboscapulatus	44	WSFW_220bp	KU	Catalog# 111593 (Tissue #12172)		Papua New Guinea, Enga, Wapenamenda District; Walya Village (05 44.456’S; 143 55.647’E)				Male	Yes	Yes		CCGGTG
M. alboscapulatus	34	WSFW_62	KU	Catalog# 111595 (Tissue #12189)		Papua New Guinea, Morobe, Yawan Village, Towet House Line (06 09.020’S; 146 50.910'E)				Male		Yes	14	TGTACG
				ABBBS No.
M. alboscapulatus	35	WSFW_63	Jordan Karubian Lab, Tulane University	36001	12-04000	Garuahi	Milne Bay	2018-07-16	Male	Male		Yes	15	CAGTGT
M. alboscapulatus	36	WSFW_64	Jordan Karubian Lab, Tulane University	36014	12-04013	Garuahi	Milne Bay	2018-07-14	Male	Male		Yes	16	GACTCA
M. alboscapulatus	37	WSFW_65	Jordan Karubian Lab, Tulane University	36016	12-04015	Garuahi	Milne Bay	2018-07-15	Male	Male		Yes	17	ATGACT
M. alboscapulatus	38	WSFW_66	Jordan Karubian Lab, Tulane University	36040	12-04039	Garuahi	Milne Bay	2018-07-16	Male	Male		Yes	18	GTAGGC
M. alboscapulatus	39	WSFW_67	Jordan Karubian Lab, Tulane University	36047	12-04046	Garuahi	Milne Bay	2018-06-25	Male	Male		Yes	19	AGACCA
M. alboscapulatus	40	WSFW_68	Jordan Karubian Lab, Tulane University	36053	12-04052	Garuahi	Milne Bay	2018-07-17	Male	Male		Yes	20	TCAGCC
M. alboscapulatus	41	WSFW_69	Jordan Karubian Lab, Tulane University	36093	13-04005	Garuahi	Milne Bay	2018-06-23	Male	Male		Yes	21	ACGGTC
M. alboscapulatus	42	WSFW_70	Jordan Karubian Lab, Tulane University	36099	13-04011	Garuahi	Milne Bay	2018-07-19	Male	Male		Yes	22	TTCGAA
M. alboscapulatus	43	WSFW_71	Jordan Karubian Lab, Tulane University	36112	14-04008	Garuahi	Milne Bay	2018-07-13	Male	Male		Yes	23	AGGTAC
Malurus splendens (Splendid fairywren, SFW)
M. splendens	M. splendens	SFW_220bp	UWBM	UWBM: 60937		Locality: Wiluna			Male	Male	Yes	Yes
Malurus lamberti (Variegated fairywren, VFW)
M. lamberti	M. lamberti	VFW_72	MCZ	337476						Male		Yes	24	TATCAG
Stipiturus malachurus westernensis (Southern emu-wren)
S. malachurus westernensis	S. malachurus	Emuwren_73	AMNH	DOT 17722; SKEL 29902		Australia: Western Australia: Bremer Bay, Hunter River			Male			Yes	94	ATCGTG
*
MCZ: Museum of Comparative Zoology, Ornithology
KU: University of Kansas, Biodiversity Institute
UWBM: University of Washington Burke Museum
AMNH: American Museum of Natural History
